# Classification of psychedelics and psychoactive drugs based on brain-wide imaging of cellular c-Fos expression

**DOI:** 10.1101/2024.05.23.590306

**Authors:** Farid Aboharb, Pasha A. Davoudian, Ling-Xiao Shao, Clara Liao, Gillian N. Rzepka, Cassandra Wojtasiewicz, Jonathan Indajang, Mark Dibbs, Jocelyne Rondeau, Alexander M. Sherwood, Alfred P. Kaye, Alex C. Kwan

**Author notes:** Correspondence to Alex Kwan, Ph.D., Room 111 Weill Hall, 526 Campus Road, Ithaca, NY, 14853, United States. These authors contributed equally to the work (Farid Aboharb, Pasha A. Davoudian).

## Abstract

Psilocybin, ketamine, and MDMA are psychoactive compounds that exert behavioral effects with distinguishable but also overlapping features. The growing interest in using these compounds as therapeutics necessitates preclinical assays that can accurately screen psychedelics and related analogs. We posit that a promising approach may be to measure drug action on markers of neural plasticity in native brain tissues. We therefore developed a pipeline for drug classification using light sheet fluorescence microscopy of immediate early gene expression at cellular resolution followed by machine learning. We tested male and female mice with a panel of drugs, including psilocybin, ketamine, 5-MeO-DMT, 6-fluoro-DET, MDMA, acute fluoxetine, chronic fluoxetine, and vehicle. In one-versus-rest classification, the exact drug was identified with 67% accuracy, significantly above the chance level of 12.5%. In one-versus-one classifications, psilocybin was discriminated from 5-MeO-DMT, ketamine, MDMA, or acute fluoxetine with >95% accuracy. We used Shapley additive explanation to pinpoint the brain regions driving the machine learning predictions. Our results support a novel approach for characterizing and validating psychoactive drugs with psychedelic properties.
