## Supplementary Table 1 for "Classification of psychedelics and psychoactive drugs based on brain-wide imaging of cellular c-Fos expression"

region name	volume (mm^3)	region ID	abbreviation	brain area
Frontal pole cerebral cortex	0.9723	184	FRP	Cortex
Infralimbic area	0.8432	44	ILA	Cortex
Orbital area lateral part	2.7271	723	ORBl	Cortex
Orbital area medial part	1.3979	731	ORBm	Cortex
Orbital area ventrolateral part	1.7769	746	ORBvl	Cortex
Agranular insular area dorsal part	3.7264	104	AId	Cortex
Agranular insular area posterior part	2.4352	111	AIp	Cortex
Agranular insular area ventral part	1.736	119	AIv	Cortex
Retrosplenial area lateral agranular part	2.3553	894	RSPagl	Cortex
Retrosplenial area dorsal part	3.7958	879	RSPd	Cortex
Retrosplenial area ventral part	4.3499	886	RSPv	Cortex
Prelimbic area	2.4082	972	PL	Cortex
Anterior area	1.438	312782546	VISa	Cortex
Temporal association areas	3.1062	541	TEa	Cortex
Perirhinal area	0.7901	922	PERI	Cortex
Ectorhinal area	1.7119	895	ECT	Cortex
Posterior amygdalar nucleus	0.9659	780	PA	Cortex
Basomedial amygdalar nucleus	1.4854	319	BMA	Cortex
Basolateral amygdalar nucleus	1.9002	295	BLA	Cortex
Lateral amygdalar nucleus	0.8387	131	LA	Cortex
Endopiriform nucleus ventral part	0.9728	966	EPv	Cortex
Endopiriform nucleus dorsal part	1.8171	952	EPd	Cortex
Claustrum	0.5513	583	CLA	Cortex
Rostrolateral visual area	1.0161	417	VISrl	Cortex
Anterior cingulate area ventral part	2.4101	48	ACAv	Cortex
Anterior cingulate area dorsal part	3.1298	39	ACAd	Cortex
Postrhinal area	1.2827	312782628	VISpor	Cortex
Primary motor area	11.3531	985	MOp	Cortex
Secondary motor area	13.1043	993	MOs	Cortex
Primary somatosensory area nose	3.0193	353	SSp-n	Cortex
Primary somatosensory area barrel field	6.2902	329	SSp-bfd	Cortex
Primary somatosensory area lower limb	2.3526	337	SSp-ll	Cortex
Primary somatosensory area mouth	6.2128	345	SSp-m	Cortex
Primary somatosensory area upper limb	3.7709	369	SSp-ul	Cortex
Primary somatosensory area trunk	1.4008	361	SSp-tr	Cortex
Primary somatosensory area unassigned	1.2624	182305689	SSp-un	Cortex
Supplemental somatosensory area	9.0233	378	SSs	Cortex
Gustatory areas	1.7687	1057	GU	Cortex
Visceral area	2.3534	677	VISC	Cortex
Dorsal auditory area	1.2144	1011	AUDd	Cortex
Primary auditory area	2.1518	1002	AUDp	Cortex
Posterior auditory area	0.6119	1027	AUDpo	Cortex
Ventral auditory area	1.8228	1018	AUDv	Cortex
Anterolateral visual area	0.7568	402	VISal	Cortex
Anteromedial visual area	0.7907	394	VISam	Cortex
Lateral visual area	1.2259	409	VISl	Cortex
Primary visual area	7.0729	385	VISp	Cortex
Posterolateral visual area	0.7928	425	VISpl	Cortex
posteromedial visual area	1.0446	533	VISpm	Cortex
Laterointermediate area	0.4925	312782574	VISli	Cortex
Postpiriform transition area	1.3986	566	TR	Olfactory
Piriform-amygdalar area	1.1913	788	PAA	Olfactory
Main olfactory bulb	16.4633	507	MOB	Olfactory
Cortical amygdalar area anterior part	0.7678	639	COAa	Olfactory
Accessory olfactory bulb	0.6515	151	AOB	Olfactory
Anterior olfactory nucleus	4.8697	159	AON	Olfactory
Taenia tecta	1.4443	589	TT	Olfactory
Dorsal peduncular area	0.5018	814	DP	Olfactory
Piriform area	11.5656	961	PIR	Olfactory
Cortical amygdalar area posterior part	2.4972	647	COAp	Olfactory
Nucleus of the lateral olfactory tract	0.3186	619	NLOT	Olfactory
Entorhinal area medial part dorsal zone	5.0307	926	ENTm	Hippo
Field CA1	10.2093	382	CA1	Hippo
Entorhinal area lateral part	6.3787	918	ENTl	Hippo
Field CA3	6.2639	463	CA3	Hippo
Dentate gyrus	6.5975	726	DG	Hippo
Fasciola cinerea	0.0616	982	FC	Hippo
Induseum griseum	0.1243	19	IG	Hippo
Field CA2	0.4753	423	CA2	Hippo
Hippocampo-amygdalar transition area	0.4218	589508447	HATA	Hippo
Prosubiculum	1.2998	484682470	ProS	Hippo
Subiculum	2.1036	502	SUB	Hippo
Presubiculum	0.924	1084	PRE	Hippo
Postsubiculum	1.0804	1037	POST	Hippo
Parasubiculum	0.9326	843	PAR	Hippo
Area prostriata	0.3225	484682508	APr	Hippo
Globus pallidus external segment	1.5643	1022	GPe	StriatumPallidum
Globus pallidus internal segment	0.4234	1031	GPi	StriatumPallidum
Substantia innominata	3.0278	342	SI	StriatumPallidum
Magnocellular nucleus	0.3645	298	MA	StriatumPallidum
Bed nuclei of the stria terminalis	1.3405	351	BST	StriatumPallidum
Diagonal band nucleus	0.7387	596	NDB	StriatumPallidum
Triangular nucleus of septum	0.3564	581	TRS	StriatumPallidum
Bed nucleus of the anterior commissure	0.0076	287	BAC	StriatumPallidum
Medial amygdalar nucleus	2.0277	403	MEA	StriatumPallidum
Medial septal nucleus	0.4148	564	MS	StriatumPallidum
Intercalated amygdalar nucleus	0.1828	1105	IA	StriatumPallidum
Lateral septal nucleus ventral part	0.6076	266	LSv	StriatumPallidum
Bed nucleus of the accessory olfactory tract	0.0126	292	BA	StriatumPallidum
Central amygdalar nucleus	1.3177	536	CEA	StriatumPallidum
Caudoputamen	26.0194	672	CP	StriatumPallidum
Fundus of striatum	0.4318	998	FS	StriatumPallidum
Olfactory tubercle	3.8191	754	OT	StriatumPallidum
Lateral septal nucleus caudal (caudodorsal) part	0.5628	250	LSc	StriatumPallidum
Nucleus accumbens	4.3982	56	ACB	StriatumPallidum
Septofimbrial nucleus	0.4742	310	SF	StriatumPallidum
Septohippocampal nucleus	0.0372	333	SH	StriatumPallidum
Anterior amygdalar area	0.4946	23	AAA	StriatumPallidum
Lateral septal nucleus rostral (rostroventral) part	1.881	258	LSr	StriatumPallidum
Mediodorsal nucleus of thalamus	1.3781	362	MD	Thalamus
Central medial nucleus of the thalamus	0.2497	599	CM	Thalamus
Submedial nucleus of the thalamus	0.3075	366	SMT	Thalamus
Perireunensis nucleus	0.1515	1077	PR	Thalamus
Parataenial nucleus	0.2298	15	PT	Thalamus
Nucleus of reuniens	0.4245	181	RE	Thalamus
Xiphoid thalamic nucleus	0.0873	560581559	Xi	Thalamus
Rhomboid nucleus	0.091	189	RH	Thalamus
Paracentral nucleus	0.2384	907	PCN	Thalamus
Intergeniculate leaflet of the lateral geniculate complex	0.0689	27	IGL	Thalamus
Parafascicular nucleus	0.4896	930	PF	Thalamus
Posterior intralaminar thalamic nucleus	0.1756	560581563	PIL	Thalamus
Reticular nucleus of the thalamus	1.4473	262	RT	Thalamus
Intermediodorsal nucleus of the thalamus	0.1761	59	IMD	Thalamus
Intermediate geniculate nucleus	0.0227	563807439	IntG	Thalamus
Ventral part of the lateral geniculate complex	0.4046	178	LGv	Thalamus
Subgeniculate nucleus	0.0269	321	SubG	Thalamus
Medial habenula	0.3202	483	MH	Thalamus
Lateral habenula	0.3458	186	LH	Thalamus
Central lateral nucleus of the thalamus	0.3616	575	CL	Thalamus
Lateral dorsal nucleus of thalamus	1.0159	155	LD	Thalamus
Paraventricular nucleus of the thalamus	0.4442	149	PVT	Thalamus
Interanteromedial nucleus of the thalamus	0.0429	1120	IAM	Thalamus
Interanterodorsal nucleus of the thalamus	0.1129	1113	IAD	Thalamus
Ventral anterior-lateral complex of the thalamus	0.8175	629	VAL	Thalamus
Ventral medial nucleus of the thalamus	0.9265	685	VM	Thalamus
Ventral posterolateral nucleus of the thalamus	0.8768	718	VPL	Thalamus
Ventral posterolateral nucleus of the thalamus parvicellular part	0.0988	725	VPLpc	Thalamus
Ventral posteromedial nucleus of the thalamus	1.6448	733	VPM	Thalamus
Posterior triangular thalamic nucleus	0.2798	563807435	PoT	Thalamus
Subparafascicular nucleus magnocellular part	0.0696	414	SPFm	Thalamus
Subparafascicular nucleus parvicellular part	0.1343	422	SPFp	Thalamus
Subparafascicular area	0.1321	609	SPA	Thalamus
Ventral posteromedial nucleus of the thalamus parvicellular part	0.2143	741	VPMpc	Thalamus
Medial geniculate complex	0.6997	475	MG	Thalamus
Peripeduncular nucleus	0.0615	1044	PP	Thalamus
Anteromedial nucleus	0.4107	127	AM	Thalamus
Anteroventral nucleus of thalamus	0.416	255	AV	Thalamus
Suprageniculate nucleus	0.1818	325	SGN	Thalamus
Anterodorsal nucleus	0.1601	64	AD	Thalamus
Posterior complex of the thalamus	1.2521	1020	PO	Thalamus
Lateral posterior nucleus of the thalamus	1.204	218	LP	Thalamus
Dorsal part of the lateral geniculate complex	0.7223	170	LGd	Thalamus
Posterior limiting nucleus of the thalamus	0.2054	1029	POL	Thalamus
Ventromedial hypothalamic nucleus	0.5495	693	VMH	Hypothalamus
Medial mammillary nucleus	0.5406	491	MM	Hypothalamus
Supramammillary nucleus	0.2548	525	SUM	Hypothalamus
Tuberomammillary nucleus dorsal part	0.035	1126	TMd	Hypothalamus
Tuberomammillary nucleus ventral part	0.1083	1	TMv	Hypothalamus
Medial preoptic nucleus	0.4046	515	MPN	Hypothalamus
Dorsal premammillary nucleus	0.1318	980	PMd	Hypothalamus
Ventral premammillary nucleus	0.1957	1004	PMv	Hypothalamus
Paraventricular hypothalamic nucleus descending division	0.1307	63	PVHd	Hypothalamus
Posterior hypothalamic nucleus	0.707	946	PH	Hypothalamus
Lateral mammillary nucleus	0.0773	210	LM	Hypothalamus
Lateral preoptic area	0.555	226	LPO	Hypothalamus
Preparasubthalamic nucleus	0.0128	356	PST	Hypothalamus
Parasubthalamic nucleus	0.1661	364	PSTN	Hypothalamus
Perifornical nucleus	0.2145	576073704	PeF	Hypothalamus
Retrochiasmatic area	0.1476	173	RCH	Hypothalamus
Subthalamic nucleus	0.1947	470	STN	Hypothalamus
Tuberal nucleus	0.5235	614	TU	Hypothalamus
Zona incerta	1.8008	797	ZI	Hypothalamus
Median eminence	0.0793	10671	ME	Hypothalamus
Lateral hypothalamic area	2.0714	194	LHA	Hypothalamus
Anterior hypothalamic nucleus	0.7104	88	AHN	Hypothalamus
Parastrial nucleus	0.0965	1109	PS	Hypothalamus
Ventromedial preoptic nucleus	0.0501	576073699	VMPO	Hypothalamus
Ventrolateral preoptic nucleus	0.067	689	VLPO	Hypothalamus
Supraoptic nucleus	0.0468	390	SO	Hypothalamus
Accessory supraoptic group	0.006	332	ASO	Hypothalamus
Paraventricular hypothalamic nucleus	0.1887	38	PVH	Hypothalamus
Periventricular hypothalamic nucleus anterior part	0.0499	30	PVa	Hypothalamus
Periventricular hypothalamic nucleus intermediate part	0.2004	118	PVi	Hypothalamus
Anterodorsal preoptic nucleus	0.0998	72	ADP	Hypothalamus
Anteroventral preoptic nucleus	0.0921	263	AVP	Hypothalamus
Anteroventral periventricular nucleus	0.183	272	AVPV	Hypothalamus
Dorsomedial nucleus of the hypothalamus	0.376	830	DMH	Hypothalamus
Arcuate hypothalamic nucleus	0.2863	223	ARH	Hypothalamus
Medial preoptic area	0.5569	523	MPO	Hypothalamus
Vascular organ of the lamina terminalis	0.0088	763	OV	Hypothalamus
Posterodorsal preoptic nucleus	0.0116	914	PD	Hypothalamus
Periventricular hypothalamic nucleus posterior part	0.127	126	PVp	Hypothalamus
Periventricular hypothalamic nucleus preoptic part	0.143	133	PVpo	Hypothalamus
Subparaventricular zone	0.1095	347	SBPV	Hypothalamus
Suprachiasmatic nucleus	0.0661	286	SCH	Hypothalamus
Median preoptic nucleus	0.0405	452	MEPO	Hypothalamus
Subfornical organ	0.0216	338	SFO	Hypothalamus
Nucleus of the trapezoid body	0.0773	642	NTB	MidHindMedulla
Nucleus of the solitary tract	0.8493	651	NTS	MidHindMedulla
Spinal nucleus of the trigeminal caudal part	1.6817	429	SPVC	MidHindMedulla
Spinal nucleus of the trigeminal interpolar part	1.846	437	SPVI	MidHindMedulla
Facial motor nucleus	0.9173	661	VII	MidHindMedulla
Paratrigeminal nucleus	0.1026	589508451	Pa5	MidHindMedulla
Abducens nucleus	0.0304	653	VI	MidHindMedulla
Accessory facial motor nucleus	0.0056	576	ACVII	MidHindMedulla
External cuneate nucleus	0.2052	903	ECU	MidHindMedulla
Spinal nucleus of the trigeminal oral part	0.9997	445	SPVO	MidHindMedulla
Gracile nucleus	0.0818	1039	GR	MidHindMedulla
Laterodorsal tegmental nucleus	0.2039	162	LDT	MidHindMedulla
Ventral cochlear nucleus	1.0175	101	VCO	MidHindMedulla
Dorsal cochlear nucleus	0.6113	96	DCO	MidHindMedulla
Area postrema	0.0531	207	AP	MidHindMedulla
Sublaterodorsal nucleus	0.0471	358	SLD	MidHindMedulla
Subceruleus nucleus	0.0265	350	SLC	MidHindMedulla
Nucleus raphe pontis	0.0963	238	RPO	MidHindMedulla
Pontine reticular nucleus	2.3635	146	PRNr	MidHindMedulla
Nucleus incertus	0.1059	604	NI	MidHindMedulla
Nucleus ambiguus	0.0432	135	AMB	MidHindMedulla
Locus ceruleus	0.0145	147	LC	MidHindMedulla
Superior central nucleus raphe	0.599	679	CS	MidHindMedulla
Intertrigeminal nucleus	0.0441	549009227	I5	MidHindMedulla
Cuneate nucleus	0.3334	711	CU	MidHindMedulla
Dorsal motor nucleus of the vagus nerve	0.174	839	DMX	MidHindMedulla
Medullary reticular nucleus ventral part	0.9394	1107	MDRNv	MidHindMedulla
Infracerebellar nucleus	0.054	372	ICB	MidHindMedulla
Nucleus raphe obscurus	0.0384	222	RO	MidHindMedulla
Nucleus raphe pallidus	0.0677	230	RPA	MidHindMedulla
Nucleus raphe magnus	0.1196	206	RM	MidHindMedulla
Nucleus y	0.0235	781	y	MidHindMedulla
Hypoglossal nucleus	0.2813	773	XII	MidHindMedulla
Nucleus x	0.057	765	x	MidHindMedulla
Superior vestibular nucleus	0.354	217	SUV	MidHindMedulla
Spinal vestibular nucleus	0.7489	225	SPIV	MidHindMedulla
Medial vestibular nucleus	1.8177	202	MV	MidHindMedulla
Lateral vestibular nucleus	0.2875	209	LAV	MidHindMedulla
Parapyramidal nucleus	0.0947	1069	PPY	MidHindMedulla
Nucleus prepositus	0.2406	169	PRP	MidHindMedulla
Nucleus of Roller	0.0303	177	NR	MidHindMedulla
Paragigantocellular reticular nucleus lateral part	0.7101	978	PGRNl	MidHindMedulla
Paragigantocellular reticular nucleus dorsal part	0.2387	970	PGRNd	MidHindMedulla
Parasolitary nucleus	0.028	859	PAS	MidHindMedulla
Parvicellular reticular nucleus	2.2475	852	PARN	MidHindMedulla
Medullary reticular nucleus dorsal part	1.0926	1098	MDRNd	MidHindMedulla
Medullary reticular nucleus	2.032	395	MDRN	MidHindMedulla
Magnocellular reticular nucleus	0.5328	307	MARN	MidHindMedulla
Lateral reticular nucleus	0.5698	235	LRN	MidHindMedulla
Linear nucleus of the medulla	0.0617	203	LIN	MidHindMedulla
Inferior salivatory nucleus	0.0072	106	ISN	MidHindMedulla
Intermediate reticular nucleus	2.7761	136	IRN	MidHindMedulla
Inferior olivary complex	0.5097	83	IO	MidHindMedulla
Gigantocellular reticular nucleus	2.6168	1048	GRN	MidHindMedulla
Parvicellular motor 5 nucleus	0.0701	549009223	PC5	MidHindMedulla
Peritrigeminal zone	0.3206	549009215	P5	MidHindMedulla
Motor nucleus of trigeminal	0.3546	621	V	MidHindMedulla
Medial accesory oculomotor nucleus	0.0163	549009211	MA3	MidHindMedulla
Oculomotor nucleus	0.0326	35	III	MidHindMedulla
Red nucleus	0.7881	214	RN	MidHindMedulla
Cuneiform nucleus	0.5511	616	CUN	MidHindMedulla
Posterior pretectal nucleus	0.1442	1061	PPT	MidHindMedulla
Olivary pretectal nucleus	0.0583	706	OP	MidHindMedulla
Accessory trigeminal nucleus	0.0142	549009219	Acs5	MidHindMedulla
Nucleus of the optic tract	0.2057	628	NOT	MidHindMedulla
Medial pretectal area	0.0441	531	MPT	MidHindMedulla
Anterior pretectal nucleus	1.2761	215	APN	MidHindMedulla
Periaqueductal gray	4.6915	795	PAG	MidHindMedulla
Edinger-Westphal nucleus	0.0259	975	EW	MidHindMedulla
Superior colliculus motor related	5.6572	294	SCm	MidHindMedulla
Midbrain reticular nucleus retrorubral area	0.1382	246	RR	MidHindMedulla
Paranigral nucleus	0.0219	607344830	PN	MidHindMedulla
Ventral tegmental area	0.4276	749	VTA	MidHindMedulla
Substantia nigra reticular part	1.5481	381	SNr	MidHindMedulla
Subcommissural organ	0.0141	599626923	SCO	MidHindMedulla
Midbrain trigeminal nucleus	0.0095	460	MEV	MidHindMedulla
Parabigeminal nucleus	0.0446	874	PBG	MidHindMedulla
Nucleus sagulum	0.0982	271	SAG	MidHindMedulla
Nucleus of the brachium of the inferior colliculus	0.0876	580	NB	MidHindMedulla
Inferior colliculus	4.4469	4	IC	MidHindMedulla
Superior colliculus sensory related	2.1583	302	SCs	MidHindMedulla
Midbrain reticular nucleus	5.1413	128	MRN	MidHindMedulla
Trochlear nucleus	0.0071	115	IV	MidHindMedulla
Nucleus of the posterior commissure	0.2888	634	NPC	MidHindMedulla
Ventral tegmental nucleus	0.0378	757	VTN	MidHindMedulla
Tegmental reticular nucleus	0.6898	574	TRN	MidHindMedulla
Supratrigeminal nucleus	0.26	534	SUT	MidHindMedulla
Supragenual nucleus	0.0174	318	SG	MidHindMedulla
Paratrochlear nucleus	0.0161	606826663	Pa4	MidHindMedulla
Pontine gray	0.9641	931	PG	MidHindMedulla
Pontine central gray	0.5434	898	PCG	MidHindMedulla
Posterodorsal tegmental nucleus	0.0479	599626927	PDTg	MidHindMedulla
Dorsal tegmental nucleus	0.1037	880	DTN	MidHindMedulla
Barrington's nucleus	0.0156	280	B	MidHindMedulla
Superior olivary complex	0.899	398	SOC	MidHindMedulla
Parabrachial nucleus	1.1214	867	PB	MidHindMedulla
Principal sensory nucleus of the trigeminal	1.0989	7	PSV	MidHindMedulla
Pontine reticular nucleus caudal part	2.3481	1093	PRNc	MidHindMedulla
Dorsal nucleus raphe	0.1534	872	DR	MidHindMedulla
Nucleus of the lateral lemniscus	0.7239	612	NLL	MidHindMedulla
Anterior tegmental nucleus	0.0431	231	AT	MidHindMedulla
Dorsal terminal nucleus of the accessory optic tract	0.0114	75	DT	MidHindMedulla
Medial terminal nucleus of the accessory optic tract	0.043	58	MT	MidHindMedulla
Substantia nigra compact part	0.1973	374	SNc	MidHindMedulla
Lateral terminal nucleus of the accessory optic tract	0.0179	66	LT	MidHindMedulla
Interfascicular nucleus raphe	0.0869	12	IF	MidHindMedulla
Interpeduncular nucleus	0.3565	100	IPN	MidHindMedulla
Rostral linear nucleus raphe	0.0554	197	RL	MidHindMedulla
Central linear nucleus raphe	0.0835	591	CLI	MidHindMedulla
Pedunculopontine nucleus	0.8904	1052	PPN	MidHindMedulla
Ansiform lobule	10.808	1017	AN	Cerebellum
Interposed nucleus	0.8614	91	IP	Cerebellum
Fastigial nucleus	0.501	989	FN	Cerebellum
Flocculus	1.3356	1049	FL	Cerebellum
Paraflocculus	5.7265	1041	PFL	Cerebellum
Copula pyramidis	2.5067	1033	COPY	Cerebellum
Paramedian lobule	4.882	1025	PRM	Cerebellum
Simple lobule	5.6948	1007	SIM	Cerebellum
Culmen	6.7257	928	CUL	Cerebellum
Uvula (IX)	2.1913	957	UVU	Cerebellum
Pyramus (VIII)	1.2479	951	PYR	Cerebellum
Folium-tuber vermis (VII)	1.0552	944	FOTU	Cerebellum
Declive (VI)	3.3328	936	DEC	Cerebellum
Central lobule	4.0752	920	CENT	Cerebellum
Lingula (I)	0.1211	912	LING	Cerebellum
Dentate nucleus	0.3361	846	DN	Cerebellum
Nodulus (X)	1.5179	968	NOD	Cerebellum
Vestibulocerebellar nucleus	0.0852	589508455	VeCB	Cerebellum
